# A structural property for reduction of biochemical networks

**DOI:** 10.1101/2021.03.17.435785

**Authors:** Anika Küken, Philipp Wendering, Damoun Langary, Zoran Nikoloski

**Affiliations:** Bioinformatics, Institute of Biochemistry and Biology, University of Potsdam, Potsdam, Germany; Systems Biology and Mathematical Modeling, Max Planck Institute of Molecular Plant Physiology, Potsdam, Germany

**Keywords:** Metabolic networks, network reduction, constraint-based modeling

## Abstract

Large-scale biochemical models are of increasing sizes due to the consideration of interacting organisms and tissues. Model reduction approaches that preserve the flux phenotypes can simplify the analysis and predictions of steady-state metabolic phenotypes. However, existing approaches either restrict functionality of reduced models or do not lead to significant decreases in the number of modelled metabolites. Here, we introduce an approach for model reduction based on the structural property of balancing of complexes that preserves the steady-state fluxes supported by the network and can be efficiently determined at genome scale. Using two large-scale mass-action kinetic models of *Escherichia coli*, we show that our approach results in a substantial reduction of 99% of metabolites. Applications to genome-scale metabolic models across kingdoms of life result in up to 55% and 85% reduction in the number of metabolites when arbitrary and mass-action kinetics is assumed, respectively. We also show that predictions of the specific growth rate from the reduced models match those based on the original models. Since steady-state flux phenotypes from the original model are preserved in the reduced, the approach paves the way for analysing other metabolic phenotypes in large-scale biochemical networks.
