## Supplementary Table S1 for "A structural property for reduction of biochemical networks"

### Sheet: S1a - any kinetics
Table S1a. Overview results of balanced complex removal. The table provides an overview about the number of balanced complexes identified and removed per iteration as well as the type of the balanced complexes (trivial or non-trivial). Moreover, details about the number of species, complexes and reactions in original and reduced models are shown. During analysis three different scenarios were con…
Round of removal	Organism	Number of species	Number of reactions	Number of complexes	Number trivially balanced (TB) one outgoing	Number non-trivially balanced (NTB) one outgoing	Number trivially balanced (TB) more than one outgoing	Number non-trivially balanced (NTB) more than one outgoing	Total number balanced complexes	% TB of balanced complexes	% NTB of balanced complexes	% balanced complexes of total complexes		number of species removed	number of removed species with stoichiometry >1	% species reduction per step
0	'A_niger_iMA871_any_kinetic.mat'	879	2402	1955	1	98	151	96	346	43.9306	56.0694	17.6982
1	'A_niger_iMA871_any_kinetic.mat'	784	2204	1764	0	0	155	0	155	100	0	8.78685		95	2	10.8077
0	'ArabidopsisCoreModel_any_kinetic.mat'	407	1098	858	0	0	33	0	33	100	0	3.84615
0	'C_reinhardtii_iCre1355_auto_any_kinetic.mat'	1220	3482	3147	1	121	47	120	289	16.609	83.391	9.18335
1	'C_reinhardtii_iCre1355_auto_any_kinetic.mat'	1121	3238	2914	4	0	50	2	56	96.4286	3.57143	1.92176		99	1	8.11475
2	'C_reinhardtii_iCre1355_auto_any_kinetic.mat'	1117	3230	2910	2	0	48	2	52	96.1538	3.84615	1.78694		4	0	0.356824
3	'C_reinhardtii_iCre1355_auto_any_kinetic.mat'	1114	3226	2907	0	0	47	2	49	95.9184	4.08163	1.68559		3	0	0.268577
0	'Ecoli2011-iJO1366_any_kinetic.mat'	1136	3364	2974	2	88	119	78	287	42.1603	57.8397	9.6503
1	'Ecoli2011-iJO1366_any_kinetic.mat'	1064	3184	2807	4	0	116	0	120	100	0	4.27503		72	5	6.33803
2	'Ecoli2011-iJO1366_any_kinetic.mat'	1060	3176	2803	0	0	116	0	116	100	0	4.13842		4	0	0.37594
0	'M_acetivorans_iMB745_any_kinetic.mat'	478	1156	1076	6	200	17	187	410	5.60976	94.3902	38.1041
1	'M_acetivorans_iMB745_any_kinetic.mat'	289	744	681	4	0	11	0	15	100	0	2.20264		189	9	39.5397
2	'M_acetivorans_iMB745_any_kinetic.mat'	284	736	676	0	0	10	0	10	100	0	1.47929		5	0	1.7301
0	'M_barkeri_iAF692_any_kinetic.mat'	454	1074	979	2	127	24	121	274	9.48905	90.5109	27.9877
1	'M_barkeri_iAF692_any_kinetic.mat'	342	816	729	2	0	21	1	24	95.8333	4.16667	3.29218		112	0	24.6696
2	'M_barkeri_iAF692_any_kinetic.mat'	339	812	726	0	0	20	1	21	95.2381	4.7619	2.89256		3	0	0.877193
0	'M_musculus_any_kinetic.mat'	599	1720	1449	0	0	50	2	52	96.1538	3.84615	3.58868
0	'M_tuberculosis_iNJ661m_any_kinetic.mat'	592	1500	1379	1	160	31	155	347	9.2219	90.7781	25.1632				0
1	'M_tuberculosis_iNJ661m_any_kinetic.mat'	440	1178	1063	1	0	30	0	31	100	0	2.91627		152	8	25.6757
2	'M_tuberculosis_iNJ661m_any_kinetic.mat'	439	1176	1062	0	0	30	0	30	100	0	2.82486		1	0	0.227273
0	'N_pharaonis_any_kinetic.mat'	465	1168	1044	0	0	19	0	19	100	0	1.81992
0	'P_putida_iJN746_any_kinetic.mat'	539	1304	1182	0	0	38	0	38	100	0	3.21489
0	'T_maritima_iLJ478_any_kinetic.mat'	328	760	708	3	127	11	123	264	5.30303	94.697	37.2881				0
1	'T_maritima_iLJ478_any_kinetic.mat'	207	500	455	0	0	11	0	11	100	0	2.41758		121	6	36.8902
0	'YeastGEM_any_kinetic.mat'	1764	5556	4701	2	75	155	60	292	53.7671	46.2329	6.21144
1	'YeastGEM_any_kinetic.mat'	1673	5402	4564	4	0	151	0	155	100	0	3.39614		91	1	5.15873
2	'YeastGEM_any_kinetic.mat'	1669	5394	4560	0	0	151	0	151	100	0	3.3114		4	0	0.239091
Round of removal	Organism	Number of species	Number of reactions	Number of complexes	Number trivially balanced (TB) one outgoing	Number non-trivially balanced (NTB) one outgoing	Number trivially balanced (TB) more than one outgoing	Number non-trivially balanced (NTB) more than one outgoing	Total number balanced complexes	% TB of balanced complexes	% NTB of balanced complexes	% balanced complexes of total complexes		number of species removed	number of removed species with stoichiometry >1	% species reduction per step
0	'A_niger_iMA871_any_kinetic.mat'	879	2402	1955	3	157	149	146	455	33.4066	66.5934	23.2737
1	'A_niger_iMA871_any_kinetic.mat'	738	2082	1654	9	0	145	0	154	100	0	9.31076		141	2	16.041
2	'A_niger_iMA871_any_kinetic.mat'	729	2064	1645	4	0	141	0	145	100	0	8.81459		9	0	1.21951
3	'A_niger_iMA871_any_kinetic.mat'	725	2056	1641	0	0	141	0	141	100	0	8.59232		4	0	0.548697
0	'ArabidopsisCoreModel_any_kinetic.mat'	407	1098	858	0	0	33	0	33	100	0	3.84615
0	'C_reinhardtii_iCre1355_auto_any_kinetic.mat'	1220	3482	3147		226	47	211	484	9.71074	90.2893	15.3797
1	'C_reinhardtii_iCre1355_auto_any_kinetic.mat'	1078	3028	2741	16	1	56	6	79	91.1392	8.86076	2.88216		142	1	11.6393
2	'C_reinhardtii_iCre1355_auto_any_kinetic.mat'	1056	2994	2716	2	0	51	1	54	98.1481	1.85185	1.98822		22	0	2.04082
3	'C_reinhardtii_iCre1355_auto_any_kinetic.mat'	1053	2990	2713	0	0	50	1	51	98.0392	1.96078	1.87984		3	0	0.284091
0	'Ecoli2011-iJO1366_any_kinetic.mat'	1136	3364	2974	2	115	119	103	339	35.6932	64.3068	11.3988
1	'Ecoli2011-iJO1366_any_kinetic.mat'	1041	3130	2754	4	0	115	0	119	100	0	4.32099		95	10	8.36268
2	'Ecoli2011-iJO1366_any_kinetic.mat'	1037	3122	2750	0	0	115	0	115	100	0	4.18182		4	0	0.384246
0	'M_acetivorans_iMB745_any_kinetic.mat'	478	1156	1076	6	228	17	215	466	4.93562	95.0644	43.3086
1	'M_acetivorans_iMB745_any_kinetic.mat'	275	688	625	4	0	11	0	15	100	0	2.4		203	9	42.4686
2	'M_acetivorans_iMB745_any_kinetic.mat'	270	680	620	0	0	10	0	10	100	0	1.6129		5	0	1.81818
0	'M_barkeri_iAF692_any_kinetic.mat'	454	1074	979	2	283	24	259	568	4.57746	95.4225	58.0184
1	'M_barkeri_iAF692_any_kinetic.mat'	211	504	434	6	0	16	1	23	95.6522	4.34783	5.29954		243	8	53.5242
2	'M_barkeri_iAF692_any_kinetic.mat'	204	492	427	0	0	15	1	16	93.75	6.25	3.74707		7	0	3.31754
0	'M_musculus_any_kinetic.mat'	599	1720	1449	0	0	50	2	52	96.1538	3.84615	3.58868
0	'M_tuberculosis_iNJ661m_any_kinetic.mat'	592	1500	1379	1	186	31	177	395	8.10127	91.8987	28.6439
1	'M_tuberculosis_iNJ661m_any_kinetic.mat'	420	1126	1014	1	0	29	0	30	100	0	2.95858		172	12	29.0541
2	'M_tuberculosis_iNJ661m_any_kinetic.mat'	419	1124	1013	0	0	29	0	29	100	0	2.86278		1	0	0.238095
0	'N_pharaonis_any_kinetic.mat'	465	1168	1044	0	0	19	0	19	100	0	1.81992
0	'P_putida_iJN746_any_kinetic.mat'	539	1304	1182	0	0	38	0	38	100	0	3.21489
0	'T_maritima_iLJ478_any_kinetic.mat'	328	760	708	3	139	11	135	288	4.86111	95.1389	40.678
1	'T_maritima_iLJ478_any_kinetic.mat'	200	476	431	0	0	11	0	11	100	0	2.5522		128	6	39.0244
0	'YeastGEM_any_kinetic.mat'	1764	5556	4701	155	91	155	91	492	63.0081	36.9919	10.4659
1	'YeastGEM_any_kinetic.mat'	1659	5290	4490	154	10	154	10	328	93.9024	6.09756	7.30512		105	1	5.95238
2	'YeastGEM_any_kinetic.mat'	1655	5282	4486	154	10	154	10	328	93.9024	6.09756	7.31164		4	0	0.241109
0	Ecoli_kinetic_k-ecoli457_any_kinetic.mat'	3002	5237	4371	90	332	1145	72	1639	75.3508	24.6492	37.4971
1	Ecoli_kinetic_k-ecoli457_any_kinetic.mat'	2565	4394	3608	0	0	876	0	876	100	0	24.2794		395	0	13.1579
0	Ecoli_kinetic_core_mass_action.mat'	828	1474	1190	12	100	364	8	484	77.686	22.314	40.6723
1	Ecoli_kinetic_core_mass_action.mat'	715	1250	978	0	0	272	0	272	100	0	27.8119		105	0	12.6812
Round of removal	Organism	Number of species	Number of reactions	Number of complexes	Number trivially balanced (TB) one outgoing	Number non-trivially balanced (NTB) one outgoing	Number trivially balanced (TB) more than one outgoing	Number non-trivially balanced (NTB) more than one outgoing	Total number balanced complexes	% TB of balanced complexes	% NTB of balanced complexes	% balanced complexes of total complexes		number of species removed	number of removed species with stoichiometry >1	% species reduction per step
0	'A_niger_iMA871_any_kinetic.mat'	879	2402	1955	3	157	149	146	455	33.4066	66.5934	23.2737
1	'A_niger_iMA871_any_kinetic.mat'	738	2082	1654	9	0	145	0	154	100	0	9.31076		141	2	16.041
2	'A_niger_iMA871_any_kinetic.mat'	729	2064	1645	4	0	141	0	145	100	0	8.81459		9	0	1.21951
3	'A_niger_iMA871_any_kinetic.mat'	725	2056	1641	0	0	141	0	141	100	0	8.59232		4	0	0.548697
0	'ArabidopsisCoreModel_any_kinetic.mat'	407	1098	858	0	1	33	1	35	94.2857	5.71429	4.07925
1	'ArabidopsisCoreModel_any_kinetic.mat'	407	1096	856	0	0	33	0	33	100	0	3.85514		0	0	0
0	'C_reinhardtii_iCre1355_auto_any_kinetic.mat'	1220	3482	3147	1	226	47	211	485	9.89691	90.1031	15.4115
1	'C_reinhardtii_iCre1355_auto_any_kinetic.mat'	1078	3028	2741	16	1	56	6	79	91.1392	8.86076	2.88216		142	1	11.6393
2	'C_reinhardtii_iCre1355_auto_any_kinetic.mat'	1056	2994	2716	2	0	51	1	54	98.1481	1.85185	1.98822		22	0	2.04082
3	'C_reinhardtii_iCre1355_auto_any_kinetic.mat'	1053	2990	2713	0	0	50	1	51	98.0392	1.96078	1.87984		3	0	0.284091
0	'Ecoli2011-iJO1366_any_kinetic.mat'	1136	3364	2974	2	115	119	103	339	35.6932	64.3068	11.3988
1	'Ecoli2011-iJO1366_any_kinetic.mat'	1041	3130	2754	4	0	115	0	119	100	0	4.32099		95	10	8.36268
2	'Ecoli2011-iJO1366_any_kinetic.mat'	1037	3122	2750	0	0	115	0	115	100	0	4.18182		4	0	0.384246
0	'M_acetivorans_iMB745_any_kinetic.mat'	478	1156	1076	6	228	17	215	466	4.93562	95.0644	43.3086
1	'M_acetivorans_iMB745_any_kinetic.mat'	275	688	625	4	0	11	0	15	100	0	2.4		203	9	42.4686
2	'M_acetivorans_iMB745_any_kinetic.mat'	270	680	620	0	0	10	0	10	100	0	1.6129		5	0	1.81818
0	'M_barkeri_iAF692_any_kinetic.mat'	454	1074	979	2	283	24	259	568	4.57746	95.4225	58.0184
1	'M_barkeri_iAF692_any_kinetic.mat'	211	504	434	6	0	16	1	23	95.6522	4.34783	5.29954		243	8	53.5242
2	'M_barkeri_iAF692_any_kinetic.mat'	204	492	427	0	0	15	1	16	93.75	6.25	3.74707		7	0	3.31754
0	'M_musculus_any_kinetic.mat'	599	1720	1449	0	60	50	41	151	33.1126	66.8874	10.421
1	'M_musculus_any_kinetic.mat'	553	1600	1348	0	0	49	1	50	98	2	3.7092		46	2	7.67947
0	'M_tuberculosis_iNJ661m_any_kinetic.mat'	592	1500	1379	1	186	31	177	395	8.10127	91.8987	28.6439
1	'M_tuberculosis_iNJ661m_any_kinetic.mat'	420	1126	1014	1	0	29	0	30	100	0	2.95858		172	12	29.0541
2	'M_tuberculosis_iNJ661m_any_kinetic.mat'	419	1124	1013	0	0	29	0	29	100	0	2.86278		1	0	0.238095
0	'N_pharaonis_any_kinetic.mat'	465	1168	1044	2	135	17	117	271	7.01107	92.9889	25.9579
1	'N_pharaonis_any_kinetic.mat'	346	894	790	2	0	15	0	17	100	0	2.1519		119	11	25.5914
2	'N_pharaonis_any_kinetic.mat'	344	890	788	0	0	15	0	15	100	0	1.90355		2	0	0.578035
0	'P_putida_iJN746_any_kinetic.mat'	539	1304	1182	0	177	38	171	386	9.84456	90.1554	32.6565				0
1	'P_putida_iJN746_any_kinetic.mat'	381	950	834	2	0	38	0	40	100	0	4.79616		158	6	29.3135
2	'P_putida_iJN746_any_kinetic.mat'	378	946	831	0	1	37	0	38	97.3684	2.63158	4.5728		3	0	0.787402
3	'P_putida_iJN746_any_kinetic.mat'	378	944	830	1	0	36	0	37	100	0	4.45783		0	0	0
4	'P_putida_iJN746_any_kinetic.mat'	377	942	829	0	0	36	0	36	100	0	4.34258		1	0	0.26455
0	'T_maritima_iLJ478_any_kinetic.mat'	328	760	708	3	139	11	135	288	4.86111	95.1389	40.678				0
1	'T_maritima_iLJ478_any_kinetic.mat'	200	476	431	0	0	11	0	11	100	0	2.5522		128	6	39.0244
0	'YeastGEM_any_kinetic.mat'	1764	5556	4701	2	131	155	91	379	41.4248	58.5752	8.06211
1	'YeastGEM_any_kinetic.mat'	1659	5290	4490	4	0	154	10	168	94.0476	5.95238	3.74165		105	1	5.95238
2	'YeastGEM_any_kinetic.mat'	1655	5282	4486	0	0	154	10	164	93.9024	6.09756	3.65582		4	0	0.241109

### Sheet: S1b - mass action kinetics
Table S1b. Overview results of balanced complex removal. The table provides an overview about the number of balanced complexes identified and removed per iteration as well as the type of the balanced complexes (trivial or non-trivial). Moreover, details about the number of species, complexes and reactions in original and reduced models are shown. During analysis three different scenarios were con…
Round of removal	Organism	Number of species	Number of reactions	Number of complexes	Number trivially balanced (TB)	Number non-trivially balanced (NTB)	Total number balanced complexes	% TB of balanced complexes	% NTB of balanced complexes	% balanced complexes of total complexes		number of species removed	number of removed species with stoichiometry >1	% species reduction per step
0	'A_niger_iMA871_mass_action.mat'	879	2402	1955	152	194	346	43.9306	56.0694	17.6982
1	'A_niger_iMA871_mass_action.mat'	629	1744	1609	0	54	54	0	100	3.35612		250	2	28.4414
2	'A_niger_iMA871_mass_action.mat'	607	1698	1555	0	0	0			0		22	0	3.49762
0	'ArabidopsisCoreModel_mass_action.mat'	407	1098	858	33	0	33	100	0	3.84615
1	'ArabidopsisCoreModel_mass_action.mat'	374	1000	825	0	0	0			0		33	0	8.10811
0	'C_reinhardtii_iCre1355_auto_mass_action.mat'	1220	3482	3147	48	241	289	16.609	83.391	9.18335
1	'C_reinhardtii_iCre1355_auto_mass_action.mat'	1067	3084	2858	0	0	0			0		153	1	12.541
0	'Ecoli2011-iJO1366_mass_action.mat'	1136	3364	2974	121	166	287	42.1603	57.8397	9.6503
1	'Ecoli2011-iJO1366_mass_action.mat'	944	2841	2687	0	35	35	0	100	1.30257		192	5	16.9014
2	'Ecoli2011-iJO1366_mass_action.mat'	933	2814	2652	0	0	0			0		11	0	1.16525
0	'M_acetivorans_iMB745_mass_action.mat'	478	1156	1076	23	387	410	5.60976	94.3902	38.1041
1	'M_acetivorans_iMB745_mass_action.mat'	274	709	666	0	0	0			0		204	9	42.6778
0	'M_barkeri_iAF692_mass_action.mat'	454	1074	979	26	248	274	9.48905	90.5109	27.9877
1	'M_barkeri_iAF692_mass_action.mat'	319	752	705	0	0	0			0		135	0	29.7357
0	'M_musculus_mass_action.mat'	599	1720	1449	50	2	52	96.1538	3.84615	3.58868
1	'M_musculus_mass_action.mat'	549	1567	1397	0	35	35	0	100	2.50537		50	0	8.34725
2	'M_musculus_mass_action.mat'	532	1533	1362	0	0	0			0		17	0	3.09654
0	'M_tuberculosis_iNJ661m_mass_action.mat'	592	1500	1379	32	315	347	9.2219	90.7781	25.1632
1	'M_tuberculosis_iNJ661m_mass_action.mat'	408	1090	1032	0	0	0			0		184	8	31.0811
0	'N_pharaonis_mass_action.mat'	465	1168	1044	19	0	19	100	0	1.81992
1	'N_pharaonis_mass_action.mat'	446	1111	1025	0	0	0			0		19	0	4.08602
0	'P_putida_iJN746_mass_action.mat'	539	1304	1182	37	0	37	100	0	3.13029
1	'P_putida_iJN746_mass_action.mat'	502	1198	1145	1	0	1	100	0	0.0873362		37	0	6.86456
2	'P_putida_iJN746_mass_action.mat'	501	1196	1144	0	0	0			0		1	0	0.199203
0	'T_maritima_iLJ478_mass_action.mat'	328	760	708	14	250	264	5.30303	94.697	37.2881
1	'T_maritima_iLJ478_mass_action.mat'	196	467	444	0	0	0			0		132	6	40.2439
0	'YeastGEM_mass_action.mat'	1764	5556	4701	157	135	292	53.7671	46.2329	6.21144
1	'YeastGEM_mass_action.mat'	1518	5003	4409	0	0	0			0		246	1	13.9456
		reaction irreversibility considered
Round of removal	Organism	Number of species	Number of reactions	Number of complexes	Number trivially balanced (TB)	Number non-trivially balanced (NTB)	Total number balanced complexes	% TB of balanced complexes	% NTB of balanced complexes	% balanced complexes of total complexes		number of species removed	number of removed species with stoichiometry >1	% species reduction per step
0	'A_niger_iMA871_mass_action.mat'	879	2402	1955	152	303	455	33.4066	66.5934	23.2737
1	'A_niger_iMA871_mass_action.mat'	584	1643	1500	0	264	264	0	100	17.6		295	2	33.5609
2	'A_niger_iMA871_mass_action.mat'	505	1446	1236	0	28	28	0	100	2.26537		79	0	13.5274
3	'A_niger_iMA871_mass_action.mat'	493	1419	1208	0	0	0			0		12	0	2.37624
0	'ArabidopsisCoreModel_mass_action.mat'	407	1098	858	33	0	33	100	0	3.84615
1	'ArabidopsisCoreModel_mass_action.mat'	374	1000	825	0	167	167	0	100	20.2424		33	0	8.10811
2	'ArabidopsisCoreModel_mass_action.mat'	293	798	658	0	3	3	0	100	0.455927		81	10	21.6578
3	'ArabidopsisCoreModel_mass_action.mat'	292	796	655	0	0	0			0		1	0	0.341297
0	'C_reinhardtii_iCre1355_auto_mass_action.mat'	1220	3482	3147	48	437	485	9.89691	90.1031	15.4115
1	'C_reinhardtii_iCre1355_auto_mass_action.mat'	1003	2848	2662	0	203	203	0	100	7.62585		217	1	17.7869
2	'C_reinhardtii_iCre1355_auto_mass_action.mat'	923	2648	2459	0	0	0			0		80	7	7.97607
0	'Ecoli2011-iJO1366_mass_action.mat'	1136	3364	2974	118	218	336	35.119	64.881	11.2979
1	'Ecoli2011-iJO1366_mass_action.mat'	925	2799	2638	0	351	351	0	100	13.3055		211	10	18.5739
2	'Ecoli2011-iJO1366_mass_action.mat'	821	2498	2287	0	2	2	0	100	0.0874508		104	0	11.2432
3	'Ecoli2011-iJO1366_mass_action.mat'	820	2497	2285	0	0	0			0		1	0	0.121803
0	'M_acetivorans_iMB745_mass_action.mat'	478	1156	1076	23	443	466	4.93562	95.0644	43.3086
1	'M_acetivorans_iMB745_mass_action.mat'	260	653	610	0	183	183	0	100	30		218	9	45.6067
2	'M_acetivorans_iMB745_mass_action.mat'	187	462	427	2	0	2	100	0	0.468384		73	2	28.0769
3	'M_acetivorans_iMB745_mass_action.mat'	185	460	425	0	0	0			0		2	0	1.06952
0	'M_barkeri_iAF692_mass_action.mat'	454	1074	979	26	542	568	4.57746	95.4225	58.0184
1	'M_barkeri_iAF692_mass_action.mat'	189	453	411	0	3	3	0	100	0.729927		265	8	58.37
2	'M_barkeri_iAF692_mass_action.mat'	188	451	408	0	0	0			0		1	0	0.529101
0	'M_musculus_mass_action.mat'	599	1720	1449	50	2	52	96.1538	3.84615	3.58868
1	'M_musculus_mass_action.mat'	549	1567	1397	0	366	366	0	100	26.199		50	0	8.34725
2	'M_musculus_mass_action.mat'	397	1198	1031	0	2	2	0	100	0.193986		152	4	27.6867
3	'M_musculus_mass_action.mat'	396	1197	1029	0	0	0			0		1	0	0.251889
0	'M_tuberculosis_iNJ661m_mass_action.mat'	592	1500	1379	32	363	395	8.10127	91.8987	28.6439
1	'M_tuberculosis_iNJ661m_mass_action.mat'	389	1041	984	0	102	102	0	100	10.3659		203	12	34.2905
2	'M_tuberculosis_iNJ661m_mass_action.mat'	348	951	882	0	0	0			0		41	2	10.5398
0	'N_pharaonis_mass_action.mat'	465	1168	1044	19	0	19	100	0	1.81992
1	'N_pharaonis_mass_action.mat'	446	1111	1025	0	357	357	0	100	34.8293		19	0	4.08602
2	'N_pharaonis_mass_action.mat'	289	748	668	0	0	0			0		157	17	35.2018
0	'P_putida_iJN746_mass_action.mat'	539	1304	1182	38	0	38	100	0	3.21489
1	'P_putida_iJN746_mass_action.mat'	501	1196	1144	0	481	481	0	100	42.0455		38	0	7.05009
2	'P_putida_iJN746_mass_action.mat'	291	726	663	8	34	42	19.0476	80.9524	6.33484		210	8	41.9162
3	'P_putida_iJN746_mass_action.mat'	267	682	621	0	1	1	0	100	0.161031		24	0	8.24742
4	'P_putida_iJN746_mass_action.mat'	267	682	620	0	0	0			0		0	0	0
0	'T_maritima_iLJ478_mass_action.mat'	328	760	708	14	274	288	4.86111	95.1389	40.678
1	'T_maritima_iLJ478_mass_action.mat'	189	443	420	0	349	349	0	100	83.0952		139	6	42.378
2	'T_maritima_iLJ478_mass_action.mat'	49	85	71	1	1	2	50	50	2.8169		140	2	74.0741
3	'T_maritima_iLJ478_mass_action.mat'	47	83	69	0	0	0			0		2	0	4.08163
0	'YeastGEM_mass_action.mat'	1764	5556	4701	155	222	377	41.1141	58.8859	8.01957
1	'YeastGEM_mass_action.mat'	1498	4859	4324	0	662	662	0	100	15.3099		266	1	15.0794
2	'YeastGEM_mass_action.mat'	1244	4197	3662	0	6	6	0	100	0.163845		254	5	16.9559
3	'YeastGEM_mass_action.mat'	1242	4192	3656	0	0	0			0		2	0	0.160772
0	Ecoli_kinetic_core_mass_action.mat'	828	1474	1190	376	108	484	77.686	22.314	40.6723
1	Ecoli_kinetic_core_mass_action.mat'	443	570	706	0	694	694	0	100	98.3003		377	0	45.5314
2	Ecoli_kinetic_core_mass_action.mat'	10	10	12	0	0	0			0		433	0	97.7427
0	Ecoli_kinetic_k-ecoli457_any_kinetic.mat'	3002	5237	4371	1235	404	1639	75.3508	24.6492	37.4971
1	Ecoli_kinetic_k-ecoli457_any_kinetic.mat'	1689	2260	2732	0	2708	2708	0	100	99.1215		1267	0	42.2052
2	Ecoli_kinetic_k-ecoli457_any_kinetic.mat'	13	16	24	0	0	0			0		1663	9	98.4606
Round of removal	'T_maritima_iLJ478_mass_action.mat'	Number of species	Number of reactions	Number of complexes	Number trivially balanced (TB)	Number non-trivially balanced (NTB)	Total number balanced complexes	% TB of balanced complexes	% NTB of balanced complexes	% balanced complexes of total complexes		number of species removed	number of removed species with stoichiometry >1	% species reduction per step
0	'A_niger_iMA871_mass_action.mat'	879	2402	1955	152	303	455	33.4066	66.5934	23.2737
1	'A_niger_iMA871_mass_action.mat'	584	1643	1500	0	264	264	0	100	17.6		295	2	33.5609
2	'A_niger_iMA871_mass_action.mat'	505	1446	1236	0	28	28	0	100	2.26537		79	0	13.5274
3	'A_niger_iMA871_mass_action.mat'	493	1419	1208	0	0	0			0		12	0	2.37624
0	'ArabidopsisCoreModel_mass_action.mat'	407	1098	858	33	2	35	94.2857	5.71429	4.07925
1	'ArabidopsisCoreModel_mass_action.mat'	374	998	823	0	165	165	0	100	20.0486		33	0	8.10811
2	'ArabidopsisCoreModel_mass_action.mat'	293	798	658	0	3	3	0	100	0.455927		81	10	21.6578
3	'ArabidopsisCoreModel_mass_action.mat'	292	796	655	0	0	0			0		1	0	0.341297
0	'C_reinhardtii_iCre1355_auto_mass_action.mat'	1220	3482	3147	48	437	485	9.89691	90.1031	15.4115
1	'C_reinhardtii_iCre1355_auto_mass_action.mat'	1003	2848	2662	0	203	203	0	100	7.62585		217	1	17.7869
2	'C_reinhardtii_iCre1355_auto_mass_action.mat'	923	2648	2459	0	0	0			0		80	7	7.97607
0	'Ecoli2011-iJO1366_mass_action.mat'	1136	3364	2974	118	218	336	35.119	64.881	11.2979
1	'Ecoli2011-iJO1366_mass_action.mat'	925	2799	2638	0	351	351	0	100	13.3055		211	10	18.5739
2	'Ecoli2011-iJO1366_mass_action.mat'	821	2498	2287	0	2	2	0	100	0.0874508		104	0	11.2432
3	'Ecoli2011-iJO1366_mass_action.mat'	820	2497	2285	0	0	0			0		1	0	0.121803
0	'M_acetivorans_iMB745_mass_action.mat'	478	1156	1076	23	443	466	4.93562	95.0644	43.3086
1	'M_acetivorans_iMB745_mass_action.mat'	260	653	610	0	183	183	0	100	30		218	9	45.6067
2	'M_acetivorans_iMB745_mass_action.mat'	187	462	427	2	0	2	100	0	0.468384		73	2	28.0769
3	'M_acetivorans_iMB745_mass_action.mat'	185	460	425	0	0	0			0		2	0	1.06952
0	'M_barkeri_iAF692_mass_action.mat'	454	1074	979	26	542	568	4.57746	95.4225	58.0184
1	'M_barkeri_iAF692_mass_action.mat'	189	453	411	0	3	3	0	100	0.729927		265	8	58.37
2	'M_barkeri_iAF692_mass_action.mat'	188	451	408	0	0	0			0		1	0	0.529101
0	'M_musculus_mass_action.mat'	599	1720	1449	50	101	151	33.1126	66.8874	10.421
1	'M_musculus_mass_action.mat'	504	1453	1298	0	267	267	0	100	20.5701		95	2	15.8598
2	'M_musculus_mass_action.mat'	397	1195	1031	0	2	2	0	100	0.193986		107	2	21.2302
3	'M_musculus_mass_action.mat'	396	1194	1029	0	0	0			0		1	0	0.251889
0	'M_tuberculosis_iNJ661m_mass_action.mat'	592	1500	1379	32	363	395	8.10127	91.8987	28.6439
1	'M_tuberculosis_iNJ661m_mass_action.mat'	389	1041	984	0	102	102	0	100	10.3659		203	12	34.2905
2	'M_tuberculosis_iNJ661m_mass_action.mat'	348	951	882	0	0	0			0		41	2	10.5398
0	'N_pharaonis_mass_action.mat'	465	1168	1044	19	252	271	7.01107	92.9889	25.9579
1	'N_pharaonis_mass_action.mat'	329	847	773	0	105	105	0	100	13.5834		136	11	29.2473
2	'N_pharaonis_mass_action.mat'	289	747	668	0	0	0			0		40	3	12.1581
0	'P_putida_iJN746_mass_action.mat'	539	1304	1182	38	348	386	9.84456	90.1554	32.6565
1	'P_putida_iJN746_mass_action.mat'	343	844	796	2	174	176	1.13636	98.8636	22.1106		196	6	36.3636
2	'P_putida_iJN746_mass_action.mat'	267	683	620	0	0	0			0		76	2	22.1574
0	'T_maritima_iLJ478_mass_action.mat'	328	760	708	14	274	288	4.86111	95.1389	40.678
1	'T_maritima_iLJ478_mass_action.mat'	189	443	420	0	349	349	0	100	83.0952		139	6	42.378
2	'T_maritima_iLJ478_mass_action.mat'	49	85	71	1	1	2	50	50	2.8169		140	2	74.0741
3	'T_maritima_iLJ478_mass_action.mat'	47	83	69	0	0	0			0		2	0	4.08163
0	'YeastGEM_mass_action.mat'	1764	5556	4701	155	222	377	41.1141	58.8859	8.01957
1	'YeastGEM_mass_action.mat'	1498	4859	4324	0	662	662	0	100	15.3099		266	1	15.0794
2	'YeastGEM_mass_action.mat'	1244	4197	3662	0	6	6	0	100	0.163845		254	5	16.9559
3	'YeastGEM_mass_action.mat'	1242	4192	3656	0	0	0			0		2	0	0.160772

### Sheet: S1c - % species reduction
Table S1c. Overview of total model reduction (%) in terms of model species for the different scenarios and assumptions about kinetics.
kinetic assumption	any kinetic	any kinetic	any kinetic		mass action	mass action	mass action
constraint scenario	all reaction reversible	irreversibility considered	at optimal biomass		all reaction reversible	irreversibility considered	at optimal biomass
A. niger iMA871	10.8	17.5199	17.5199		30.9	43.9	43.9
A. thaliana AraCore	0	0	0		8.11	28.3	28.3
C. reinhardtii iCre1355	8.68852	13.6885	13.6885		12.5	24.3	24.3
E. coli iJO1366	6.69014	8.71479	8.71479		17.9	27.8	27.8
M. acetivorans iMB745	40.5858	43.5146	43.5146		42.7	61.3	61.3
M. barkeri iAF692	25.3304	55.0661	55.0661		29.7	58.5903	58.5903
M. musculus	0	0	7.67947		11.2	33.8898	33.8898
M. tuberculosis iNJ661m	25.8446	29.223	29.223		31.1	41.2162	41.2162
N. pharaonis	0	0	26.0215		4.1	37.8495	37.8495
P. putida iJN746	0	0	30.0557		7.1	50.4638	50.4638
T. maritima iLJ478	36.8902	39.0244	39.0244		40.2	85.6707	85.6707
S. cerevisiae Yeast8	5.4	6.2	6.2		13.9	29.6	29.6
E. coli kinetic core	-	14.557	-		-	98.8	-
E. coli kinetic k-ecoli457	-	13.6473	-		-	99.4	-
