## Supplementary Table S2 for "A structural property for reduction of biochemical networks"

### Sheet: S2a - any kinetics
Table S2a. Overview of species with stoichiometry larger than one removed from networks during network reduction. Reaction irreversibility was considered and networks reduced according to the reduction motif of any kinetics. Metabolite names are provided the way declared in the original publication.
A. niger iMA871	A. thaliana AraCore	C. reinhardtii iCre1355	E. coli iJO1366	M. acetivorans iMB745	M. barkeri iAF692	M. musculus	M. tuberculosis iNJ661m	N. pharaonis	P. putida iJN746	T. maritima iLJ478	S. cerevisiae Yeast8	E. coli kinetic core	E. coli kinetic k-ecoli457
'1,3-beta-D-Glucan'	-	'6,7-Dimethyl-8-(1-D-ribityl)lumazine'	Chloride (intracellular)	'5aop[c]'	'M_5_Amino_4_oxopentanoate_C5H9NO3'	-	'5-Amino-4-oxopentanoate'	-	-	'Acyl carrier protein'	'6,7-dimethyl-8-(1-D-ribityl)lumazine [cytoplasm]'	-	-
'trans,trans-Farnesyl diphosphate'			Chloride (extracellular)	'ahcys[c]'	'M_S_Adenosyl_L_homocysteine_C14H20N6O5S'		'D-Arabinose'			'D-Alanine'
			'6,7-Dimethyl-8-(1-D-ribityl)lumazine'	'amet[c]'	'M_S_Adenosyl_L_methionine_C15H23N6O5S'		'E-E-E-E-E-E-E-Z-Z-decaprenyl-phosphate'			'6,7-Dimethyl-8-(1-D-ribityl)lumazine'
			'Isopentenyl diphosphate'	'co1dam[c]'	'M_Cob_I_yrinate_a_c_diamide_C45H56CoN6O12'		'decaprenylphosphoryl-beta-D-arabinofuranose'			'Isopentenyl diphosphate'
			'IscS sulfur acceptor protein'	'co2dam[c]'	'M_Cob_II_yrinate_a_c_diamide_C45H56CoN6O12'		'GDP-D-mannose'			'Malonyl-[acyl-carrier protein]'
			'IscS with bound sulfur'	'polyacgal[c]'	'M_6_7_Dimethyl_8__1_D_ribityl_lumazine_C13H18N4O6'		'Isopentenyl-diphosphate'			'Palmitoyl-ACP (n-C16:0ACP)'
			'MoaD Protein with carboxylate'	'polyglcur[c]'	'M_Porphobilinogen_C10H13N2O4'		'mannose-capped-hexa-arabinofuranoside'
			'MoaD Protein with thiocarboxylate'	'ppbng[c]'	'M_Putrescine_C4H14N2'		'octa-methyl-tetracontatricosanoic-acid-C340-8-methyl-branched-carbons'
			'SufSE sulfur acceptor complex'	'ptrc[c]'			'Phosphatidylglycerol-hexadecanoyl-methylstearoyl'
			'SufSE with bound sulfur'				'tetra-arabinofuranoside'
							'tri-methyl-lignoceric-acid'
							'UDP-D-galacto-1-4-furanose'

### Sheet: S2b - mass action kinetics
Table S2b. Overview of species with stoichiometry larger than one removed from networks during network reduction. Reaction irreversibility was considered and networks reduced according to the reduction motif of mass-action kinetics. Metabolite names are provided the way declared in the original publication.
A. niger iMA871	A. thaliana AraCore	C. reinhardtii iCre1355	E. coli iJO1366	M. acetivorans iMB745	M. barkeri iAF692	M. musculus	M. tuberculosis iNJ661m	N. pharaonis	P. putida iJN746	T. maritima iLJ478	S. cerevisiae Yeast8	E. coli kinetic core	E. coli kinetic k-ecoli457
1,3-beta-D-Glucan	Alanine	5-Amino-4-oxopentanoate	S-Adenosyl-L-homocysteine	5aop[c]	M_5_Amino_4_oxopentanoate_C5H9NO3	Phosphatidylglycerol	5-Amino-4-oxopentanoate	S-Adenosyl-L-methionine	2-Methylprop-2-enoyl-CoA	Acyl carrier protein	farnesyl diphosphate [cytoplasm]	-	Biomass
trans,trans-Farnesyl diphosphate	Hydrogen peroxide	5-Deoxyadenosine	Chloride (intracellular)	5hbc[c]	M_S_Adenosyl_L_homocysteine_C14H20N6O5S	trans,trans-Farnesyl diphosphate	D-Arabinose	S-Adenosyl-L-homocysteine	5-Amino-4-oxopentanoate	D-Alanine	6,7-dimethyl-8-(1-D-ribityl)lumazine [cytoplasm]		acetylco_c
	H2O, water	6,7-Dimethyl-8-(1-D-ribityl)lumazine	Chloride (extracellular)	ahcys[c]	M_S_Adenosyl_L_methionine_C15H23N6O5S	4-Imidazolone-5-propanoate	E-E-E-E-E-E-E-Z-Z-decaprenyl-phosphate	H2O2	S-Adenosyl-L-homocysteine	CO2 CO2	N-formyl-L-tyrosine [cytoplasm]		adp_c
	Isoleucine	Oxidized ferredoxin	6,7-Dimethyl-8-(1-D-ribityl)lumazine	amet[c]	M_Cob_I_yrinate_a_c_diamide_C45H56CoN6O12	Hydantoin-5-propionate	decaprenylphosphoryl-beta-D-arabinofuranose	L-Arginine	S-Adenosyl-L-methionine	6,7-Dimethyl-8-(1-D-ribityl)lumazine	H+ [mitochondrial membrane]		atp_c
	Leucine	Reduced ferredoxin	Isopentenyl diphosphate	co1dam[c]	M_Cob_II_yrinate_a_c_diamide_C45H56CoN6O12		GDP-D-mannose	L-Leucine	5-Deoxyadenosine	D-Glucose	Ferrocytochrome b5 [endoplasmic reticulum membrane]		coa_c
	Phenylalanine	Hydrogen peroxide	IscS sulfur acceptor protein	co2dam[c]	M_6_7_Dimethyl_8__1_D_ribityl_lumazine_C13H18N4O6		Isopentenyl-diphosphate	D-Galactose	6,7-Dimethyl-8-(1-D-ribityl)lumazine	Hydrogen	Ferricytochrome b5 [endoplasmic reticulum membrane]		nad_c
	Threonine	L-Methionine	IscS with bound sulfur	dmlz[c]	M_Porphobilinogen_C10H13N2O4		L-Lysine	Geranylgeranyl diphosphate	Isobutyryl-CoA	H+			nadhd_c
	Tryptophan	Porphobilinogen	MoaD Protein with carboxylate	polyacgal[c]	M_Putrescine_C4H14N2		Malonyl-acyl-carrier-protein	N-Acetyl-D-glucosamine 6-phosphate	Porphobilinogen	Isopentenyl diphosphate			nadp_c
	Tyrosine		MoaD Protein with thiocarboxylate	polyglcur[c]			mannose-capped-hexa-arabinofuranoside	Retinal		Malonyl-[acyl-carrier protein]			nadphp_c
	Valine		SufSE sulfur acceptor complex	ppbng[c]			octa-methyl-tetracontatricosanoic-acid-C340-8-methyl-branched-carbons	5-Aminolevulinate		Nicotinamide adenine dinucleotide phosphate
			SufSE with bound sulfur	ptrc[c]			Phosphatidylglycerol-hexadecanoyl-methylstearoyl	dCTP		Nicotinamide adenine dinucleotide phosphate - reduced
							tetra-methyl-octacosanoate	Porphobilinogen		Palmitoyl-ACP (n-C16:0ACP)
							tetra-arabinofuranoside	Sodium		Diphosphate
							tri-methyl-lignoceric-acid	6,7-Dimethyl-8-(1-D-ribityl)lumazine		UDP C9H11N2O12P2
							UDP-D-galacto-1-4-furanose	2,3-Di-O-phytanyl-sn-glycerol		UDPglucose
								Halocyanin (oxidized)
								Halocyanin (reduced)
